# Pan-transcriptome-based Candidate Therapeutic Discovery for Idiopathic Pulmonary Fibrosis

**DOI:** 10.1101/824367

**Authors:** Yunguan Wang, Jaswanth K. Yella, Sudhir Ghandikota, Tejaswini C. Cherukuri, Harshavardhana H. Ediga, Satish K. Madala, Anil G. Jegga

## Abstract

**BACKGROUND:** Although the advent of two FDA-approved therapies for idiopathic pulmonary fibrosis (IPF) has energized the field, their effects are largely suppressive than pulmonary fibrosis remission- or reversion-inducing. Hence, the pursuit for newer IPF therapeutics continues. Recent studies show that joint analysis of systems biology level information with drug-disease connectivity are effective in discovery of biologically relevant candidate therapeutics.

**METHODS:** Publicly available gene expression signatures from IPF patients are used to query large scale perturbagen signature library to discover compounds that can potentially reverse dysregulated gene expression in IPF. Two methods are used to calculate IPF-compound connectivity: gene expression-based connectivity and feature-based connectivity. Identified compounds are further prioritized based on their shared mechanism(s) of action.

**RESULTS:** We identified 77 compounds as potential candidate therapeutics for IPF. Of these 39 compounds are either FDA-approved for other diseases or are currently in phase 2/3 clinical trials suggesting their repurposing potential for IPF. Among these compounds are multiple receptor kinase inhibitors (e.g., nintedanib, currently approved for IPF, and sunitinib), aurora kinase inhibitor (barasertib), EGFR inhibitors (erlotinib, gefitinib), calcium channel blocker (verapamil), phosphodiesterase inhibitors (roflumilast, sildenafil), PPAR agonists (pioglitazone), HDAC inhibitors (entinostat), and opioid receptor antagonists (nalbuphine). As a proof-of-concept, we performed *in vitro* validations with verapamil using lung fibroblasts from IPF and show its potential benefits in pulmonary fibrosis.

**CONCLUSIONS:** Since about half of the candidates discovered in this study are either FDA-approved or are currently in clinical trials for other diseases, rapid translation of these compounds as potential IPF therapeutics is feasible. Further, the generalizable, integrative connectivity analysis framework in this study can be readily adapted in early phase drug discovery for other common and rare diseases with transcriptomic profiles.
