## Supplementary Table 2 for "Pan-transcriptome-based Candidate Therapeutic Discovery for Idiopathic Pulmonary Fibrosis"

### Sheet: Sheet1
GSE101286_Up	GSE101286_Dn	GSE10667_Up	GSE10667_Dn	GSE24206_Up	GSE24206_Dn	GSE47460_Up	GSE47460_Dn	GSE48149_Up	GSE48149_Dn	GSE53845_Up	GSE53845_Dn
COL17A1	ADAR	ZFHX2	BTNL3	YIPF5	REPS2	COL17A1	REPS2	COL17A1	CACNA2D2	ZFHX2	REPS2
ZSCAN16	SERPINB7	RAB31	SLC39A8	KLF3-AS1	MTHFD2L	PLIN1	SLC19A3	ANTXR1	SLC19A3	COL17A1	SLC19A3
CEP57	PLEKHB2	YIPF5	LRRTM4	AGPS	ETV3	RCAN2	CD101	CRABP2	PDIA6	RCAN2	KIAA0408
KERA	PRR4	KRT1	DENND3	CLASP2	EIF1	MUC16	KIAA0408	ITM2C	GPRC5A	RARRES1	MMP25
SHBG	MUC7	PNMA1	OLFML2A	ITM2C	STON1	RARRES1	ICAM1	MMP19	SFTPB	SPINK5	FZD5
VAPA	FZD5	TSSC1	CDH13	OAS3	MMP25	SPINK5	MMP19	DLX5	BCAT2	STEAP4	ECHDC3
PTGES	DENND3	ITM2C	BEX1	MAP2K2	FZD5	PDIA4	MMP25	GEM	MMP25	TSPAN5	TMEM97
PGF	SMAD7	RPS6KA6	CYP3A7	PTCD2	ECHDC3	ATP8B4	FZD5	CDH3	CRK	AGAP2	ADARB2
NUCB2	GBA3	RNF39	CD160	UNC5B	GPR183	BFSP2	ECHDC3	POU2AF1	FZD5	ATP8B4	CPB2
ZNF124	HNRNPU	SPCS1	C8B	PAK1	TMEM97	ITM2C	ADARB2	EYA2	S100A8	ITM2C	DENND3
MEOX1	VEGFC	PTCD2	DAO	LMO4	VAPA	ADAMTS6	PRPH	RGS1	ECHDC3	BFSP2	ATP1A1
MMP14	HIST1H2AE	PGF	CHRM3	PTGER1	SLC7A8	CASQ1	ARAP2	ARHGAP15	TMEM97	MXRA8	SPTBN1
DNAJC7	PLLP	MAFB	LRRC36	DMD	NUP98	PTGES	KCNE2	FAIM2	DEFA4	GPR183	SCD
WNK1	PLAGL1	PAK1	STXBP6	MEOX1	DENND3	IGF1	DENND3	TUBB3	GIMAP6	IGF1	IL1RL1
POLR3F	VNN2	LMO4	GRIA1	MSRB2	SPTBN1	F2RL2	SMAD7	MMP7	HSD17B4	F2RL2	OLFML2A
BCAM	C12orf49	PTGER1	AATK	ITGA9	IL1RL1	NUCB2	IL1RL1	NLRP3	CPB2	CD8B	SMAD7
ZNF613	TCF20	FAM155B	KHDRBS2	PHLDA3	MYNN	FBN2	OLFML2A	COL1A1	LAMP3	PTGER1	CDH5
WRN	M6PR	SRD5A3	COLEC10	CAMSAP1	MYL12A	FAM155B	GBA3	ENTPD1	ATP1A1	RGS1	STARD3
DARS	KCNS3	MEOX1	AGER	SCARB2	MEFV	PTGER1	VEGFC	SPP1	SCD	LTBP1	PLIN2
AP2B1	ELF4	MSRB2	STC1	C11orf80	ZFAND5	MAD2L1	SLCO2A1	MMP11	IL1RL1	SLC9A3R1	CSNK2A1
SNX13	DST	SAA4	CAMP	PIEZO2	ETNK1	LTBP1	CD160	FBLN2	MVD	SLAMF1	PAQR5
HBS1L	C15orf39	ITGA9	NOTCH4	FGF1	TLR4	MEOX1	FOXF1	CCL19	AQP4	CD2	MARC2
MAN1A2	AHNAK	CDK2AP1	SPOCK2	STMN3	CHCHD7	MAT1A	SIRPB1	NRXN2	GP9	CXCR3	SLCO2A1
DIP2C	SEC14L4	CSTF2	DAPK2	COL14A1	YAF2	SAA4	PLLP	KRT17	CDH13	XBP1	TLR4
SLC43A3	TSC22D1	PHLDA3	NDRG4	BCHE	HIF3A	ITGA7	DAO	TYMS	LSS	PDCD1	MAP3K6
AGL	CAV2	CAMSAP1	TNNC1	NDNF	PLLP	OSBPL3	HIF3A	RASL11B	ACADL	ITGA9	FOXF1
FGF7	GRIA4	ENTPD1	TMSB15A	COTL1	ZFC3H1	TTYH1	VNN2	TF	ORM1	FASLG	HIF3A
SNAP25	GPM6A	ITGA7	SGCG	TGFBI	DDX21	SCARA3	LRRC36	C10orf10	IL18RAP	CLEC2D	PLLP
STAP2	NEDD4L	SCARB2	FIGF	SFXN3	VNN2	PPIL6	C12orf49	KRT5	SLCO4A1	PHLDA3	GGTLC2
ZZZ3	TRIM23	CEACAM6	HMGCS2	CCDC170	HIPK3	IQCH	GGTLC2	TNFRSF21	RPS6KA2	SH2D2A	LRRC36
SORBS1	PCDH8	CST1	GRM8	PERP	C12orf49	KRT17	CSF3	OLFML2B	EFNB2	ENTPD1	SLC22A3
MTR	MICA	BCORL1	GPM6A	TPX2	ASXL1	CST1	MYH1	DPYS	VNN2	ITGA7	NTRK3
ZBTB10	HIST1H2BB	C11orf80	CADM1	COG7	WDFY3	RAD54B	STXBP6	IFI44L	C12orf49	SPSB1	C12orf49
SS18	RTN3	LYRM4	AUTS2	ITGA2	CSF3	SOHLH2	KLF2	COL15A1	ARID3A	OSBPL3	OPLAH
CDH2	NRG1	AP2B1	ADRB1	SEPT8	KLF2	CNGA3	OASL	SDS	WWC1	PTGS1	CALCOCO2
RGS17	SPG21	TF	CCK	ASPN	AGFG1	STEAP1	AATK	PDE7B	LMO7	SCARA3	STXBP6
HABP2	STOM	STMN3	RS1	HLA-DPB1	ERN1	TF	PRLR	PRSS12	NFE2	KRT17	PPP2R5A
ZNF287	NCOR1	DHX32	CRTAC1	PTOV1	ZFYVE16	CENPM	TCF7L2	COL1A2	LLGL2	SH2D1A	MST1
ZNF195	S100PBP	CENPM	EFR3B	NYNRIN	C15orf39	COL14A1	AGER	ALDH3A1	MATN3	PIEZO2	TMEM204
EIF5A2	DOCK9	COL14A1	EPB41L5	IKZF2	NAMPT	BCHE	CAMP	CTLA4	HYAL1	ANK1	AATK
CCDC71	LPO	DST	SH3GL3	GPX7	BTNL8	ABCC3	NOTCH4	SCG5	WASF3	STEAP1	FAH
GCDH	ADAM9	DPEP1	TSPAN13	YWHAB	GADD45G	DST	RPL23AP32	HSPB3	ABCA3	STMN3	RPL23AP32
MET	JAK1	CDH22	F11	MAP1A	CXCR4	DPEP1	AZGP1	COL10A1	DDIT3	COL8A2	CAMP
PSD	F2RL3	AK2	EDNRB	EFNB3	AHNAK	SKA1	NDRG4	HEPH	FAH	LGI2	NOTCH4
SMC3	SLC6A9	SATB2	SLC14A1	LXN	SEC14L4	AGMAT	BTNL8	PDLIM3	AGER	COL14A1	AGER
ALDH1A3	CRYAA	NR2F2	VEGFA	LGALS3BP	GADD45B	SPA17	TEK	GAMT	PRKCE	BCHE	PON2
PHIP	MEST	NNAT	CA4	CCNB2	OSGIN2	ZNF214	AJAP1	CCL18	SPOCK2	NFKBIE	NES
PLN	DYRK1A	MLYCD	VIPR1	EFCAB11	SEC14L1	CALB2	DBH	ATF3	DAPK2	ABCC3	AZGP1
RYR2	MBD2	SLC25A10	PLA2G1B	CTSE	IL6ST	KDM5D	PPFIBP1	PIM2	TNNC1	DST	NDRG4
GCC2	FZD8	TCFL5	GGTLC1	KCNN3	SORBS1	PTPRT	NR0B2	DUSP5	CSF3R	CALB2	BTNL8
CST2	NEDD9	PRDX2	TMEM100	TRIM32	GNAQ	REEP2	LONRF3	PSD3	PCK2	SOCS1	CXADR
MTUS1	RNFT1	PCCB	NCR1	ZBTB33	CXCR1	EDN2	EGR4	FAM46C	TIMP4	RAB3IL1	TEK
AHCTF1	ABCG1	DNAJA4	FUT1	HELLS	RAB2A	FZD3	SEC14L4	CLDN1	RSL1D1	GPR171	AJAP1
PTK7	RNASE3	CLDN14	EDN1	LPXN	CHD1	STYK1	CAV2	TRO	ST7	SDS	AHNAK
CTSE	CTNND1	RPL39L	CAV1	FPR3	CRTAC1	CEP55	GADD45B	DUSP2	NSDHL	ICOS	PPFIBP1
BTC	RAPGEF1	CXCL6	HSD17B6	CCNB1	SFXN3	DNAJA4	ZDHHC14	FHL2	PRSS16	REEP2	SCIN
DDX1	HEATR3	CCL23	ADRB2	SLC22A5	TAF9B	FGF7	GPM6A	TUBB2B	RAB17	EDN2	SEC14L4
COPS2	UBE2L6	ITIH1	DLC1	BRD3	ALOX15B	CLDN14	NEDD4L	AMPD1	BRF2	STYK1	MT1H
QPCT	SERTAD3	LYPD1	CYP3A5	STYXL1	SLC26A2	RPL39L	GUCA2A	CDH2	SLC3A2	KLK8	CAV2
MAP9	WARS	MTHFD1	DPP6	CDON	SULT1B1	CXCL6	PGLYRP1	SSPN	CAV2	FGF7	CCL23
IPO7	ATP13A3	TIMP1	ARC	ADRA2A	EDNRB	TRIM17	KLRF1	CD4	SLC1A1	CLDN14	S100A14
HELLS	RGS9	TGFBI	KIR2DS4	ALDH5A1	NFKBIB	ITIH1	PTPRR	SLC2A5	SMAD6	SLC39A6	GPM6A
DCBLD2	RXRG	ERLIN1	SH3GL2	LARP7	CDKN2D	PLK4	SYN3	MT1F	PDPN	ZDHHC13	NEAT1
PDE8A	SLCO1A2	MYO16	CLIC3	HPS4	GPM6B	CD27	CXCR1	CD207	SORT1	CXCL6	NISCH
TOPORS	APBB2	PERP	EIF4E	ZNF423	INO80D	LYPD1	FRY	GLT8D2	LAMA3	CD27	NEDD4L
TTC3	KCNIP1	GAP43	SEMA3E	ZNF91	SRPX	MTL5	CRTAC1	RGS5	PLA2G3	LYPD1	PRELP
UTY	NAIP	CDH2	ANXA3	ANKMY2	DOCK9	TSPAN1	SPRYD7	ZFP36	PTPRB	PDLIM3	CSF2
ZNF197	HPS4	TDP1	PRX	CDH6	WIPF1	SLC1A4	MYH2	CD72	CSF2	PFKP	LIMS2
SYTL2	PIWIL2	HABP2	EMP2	HSPB11	DESI2	TIMP1	DOCK6	MYOM1	TLR8	TSPAN1	FRY
CCDC91	MAML1	TUBA8	CLIC5	DEAF1	AGO2	BNC1	DUSP2	SERPINB5	SERPINF2	TIMP1	CRTAC1
CENPQ	PDGFB	TPX2	CTNND2	DIXDC1	CD44	PIM2	F11	HDC	FGL1	TGFBI	SPRYD7
SMC4	ZNF264	HR	NMUR1	CDC14B	BRINP1	NYX	EDNRB	CD1A	CRTAC1	PIM2	ACE2
HSBP1	AKAP11	SEPT8	NXF3	BHLHE41	MCCC1	PDE11A	VEGFA	TNFAIP3	TACC2	CD1E	EMCN
STK16	HIST1H2AC	ZNF688	RGS9	HLA-DOB	FKBP5	RPRM	LRRC19	CST5	CLEC1B	BNC1	ALOX15B
ITGB3BP	B3GNT2	ASPN	SLCO1A2	CYB561	JAK1	CD180	CYP4B1	MXRA5	CDC25B	DBN1	SULT1B1
KHSRP	NINJ2	PCSK2	S100A3	TLE2	FPR1	SLC4A3	NOS2	PCDH7	GATA2	S100A2	PXMP4
LARP7	GABARAPL1	ZNF750	ST6GALNAC5	GNB5	ERAP1	MS4A2	VIPR1	IL1RN	FOXA2	MS4A2	EDNRB
GREM1	AKAP13	CD99	SOSTDC1	TNFRSF21	PTX3	CHST8	GPM6B	PHLDA1	EDNRB	MYH2	VEGFA
DIO2	NUP43	PLVAP	FAM107A	CECR1	TFPI	LCN2	ITIH2	ALDH1A3	TEAD4	MYBPC2	CDKN2D
RLF	GP9	PPARA	TNNT1	MNS1	SERPINE1	GAP43	BTG2	CFB	CA4	SMAD3	TTC39A
ISOC2	KIR2DL3	REXO2	DHRS2	DBR1	SAP30	COL18A1	RSAD2	SDK2	LRP2	THBS2	CYP4B1
IL1RAPL1	GM2A	FAM169A	SLC6A4	COL1A2	SCN1A	AMPD1	SERPINE1	CCL22	PGD	NTF3	GPM6B
PAK1IP1	MIER2	CCR2	CNTN6	FSCN1	YAP1	TMEM231	SCN1A	PLN	ALPL	DUSP2	SRPX
THY1	RNF8	GPX7	BDNF	EFEMP2	CCR2	CDH2	SLC4A1	BAAT	VIPR1	LCN2	VIPR1
PCM1	TRAT1	PAX9		TSHZ2	CXCL2	GAD1	CXCL2	EFNB3	GPM6B	COL18A1	DOCK9
ZNF385D	PRB3	MFSD9		FGF14	PHF20L1	RGS17	HLX	CST2	CD163	GNL3	MCCC1
ZNF23	EIF4G2	GCAT		TM2D1	HLX	NELL2	MAGEB1	KCNMA1	DOCK9	AMPD1	FKBP5
PDE9A	ANKFY1	UNC119B		NBL1	SSBP1	IVL	ITPKC	UGCG	FASN	CDH2	F2RL3
PDE1A	SIGLEC7	RPL12		FRK	MSMO1	HABP2	CASKIN2	CNN1	MGLL	ANO1	PCSK2
IQGAP2	NPY	MAP1A		DZANK1	TJP1	TNC	HPCAL1	PCSK1N	PLA2G1B	BID	TFPI
ENC1	GPLD1	BBS4		MOB3B	TLR6	TOX3	JUNB	HAS2	DHCR7	NELL2	SAP30
USP1	KLF3	EFNB3		PKIA	NEDD9	TPX2	KCNH6	MDK	MCCC1	LY96	ANKS1A
C1orf27	LAMA3	TMEM184C		MITF	GFPT2	PBK	FZD8	CXCL14	SCNN1A	TNC	ADI1
TBCC	CLEC1B	LXN		DPYSL3	EIF5	ATP1A2	NEDD9	ATP12A	SQLE	ARL4C	EFNB1
PRRX1	UBE2E3	INF2		TMED3	PELI2	GLT8D2	COL4A3	THBS4	TMEM100	TDP1	CASKIN2
NMNAT2	BPNT1	CD70		MICAL3	PLSCR1	ESPN	CYP3A5	CLEC11A	RNASE2	GLT8D2	MSMO1
GNB5	SH3BP5	GDI2		MICALL2	DNAJB4	CLMN	MME	BTC	LILRA5	ATP1B2	HPCAL1
CTR9	FRAS1	ME2		SFRP4	SERPINA3	ASPN	DNASE2B	SCAMP5	FPR1	CD6	FHOD1
INTS12	SSFA2	CCNB2		UBAC1	CHPT1	PCSK2	LGALSL	CAPN5	PRKCZ	MYOM1	NQO1
HLTF	RNF38	SERPINB4		GZMK	AFF2	B3GNT3	CD244	STAB2	TFPI	ITGA2	FZD8
ARL4A	LRRC32	XPNPEP2		COMP	STRAP	SYT12	CDO1	COMP	IRS2	ASPN	NEDD9
POSTN	HLA-DRB1	FXN		SH3BP4	ETS2	PLVAP	CHPT1	PLA2G7	WWC3	HLA-DPB1	VAMP5
ETAA1	OGT	CTSE		CBR4	RBBP6	EPHA3	KIR2DS4	NLGN4Y	DCXR	B3GNT3	CYP3A5
RPAP3	CRLF3	SOX2		DTX3	PPP1R10	KLHL4	SH3GL2	MEG3	FAM105A	CD1C	MME
SLC30A5	TBC1D5	FUT3		LPCAT4	DDX3X	FAM169A	CETP	COL7A1	SEMA3F	MTTP	ADD1
SCG5	EFEMP1	TRPM2		ZNF84	RAB27A	CALML4	MAP1LC3C	TGFB3	ST3GAL5	SYT12	LGALSL
BRCC3	SNAP23	RBM38		RPRD2	IL10	PAX9	AFF2	GCNT3	TXNRD1	IKZF2	CDO1
ADRA2C	HIST1H1E	H2AFY		HECTD3	SLCO4C1	ALDH1A3	CEACAM21	APOLD1	POLR1D	PLVAP	SERPINA3
TSHZ2	PPM1B	PCNA		HLA-DMA	NEBL	CCL22	SLC27A6	RHBDL1	FRAT2	EPHA3	CHPT1
SCN2A	PCDHA3	KCNN3		PGM5	FMO5	PLN	ADRA1B	IGFBP2	EPAS1	FAM169A	INPP5K
EIF3E	NR2C1	RIBC2		IGFBP4	ID1	MAP1A	HBB	MYH11	ROR1	GPX7	TCAP
CEP350	HSPA6	CEP97		TRMT13	BHLHE40	AIM2	PLA1A	SULF1	HPCAL1	CALML4	FMO2
RARS	WWP2	ASB13		BTN3A3	CNOT8	EFNB3	CTNND2	CRIP1	MID1IP1	PAX9	AFF2
ZNF480	SEMA3G	TRIM32		KIF26B	SLCO1A2	CCNB2	SLCO4C1	SCN2B	NDST1	PHLDA1	ADRA1B
PKD1	ALB	QPCT		FAM189A2	MMP8	GYG2	WARS	FILIP1L	HSD11B1	ALDH1A3	RNASE3
FRK	LRCH1	GRPEL1		PLXNA1	NR5A2	MELK	NEBL	CDKN1A	HSD17B6	DUSP10	SIRT5
SERPINF1	ASB4	MYCN		RRM2	CBFA2T3	ANKRD36BP2	RGS9	PLCH2	GPR4	ROR2	ALDH1L1
SERPINA5	FNTA	SLCO2B1		TBC1D31	FAM107A	SERPINB4	FMO5	SYTL2	ADRB2	STAG3	PLA1A
IBTK	PTPN21	HELLS		SH3BGRL3	VGLL3	CTSE	RXRG	MOXD1	FZD8	PLN	SLCO4C1
KPNA5	MED27	SIX1		PLA2G4A	BMX	NMU	ID1	CXCL13	MMP28	AIM2	CTNND2
TAF1	RTN1	C1S		PTPRO	CHI3L2	PAIP2B	BHLHE40	LRRC17	ARG1	EFNB3	SLC48A1
NIPBL	XRCC2	CCNB1		POLR2L	ADAM8	SOX2	CD93	GSTA1	BFAR	GABPB1	NEBL
FUT8	CASP7	NELL1		SOBP	NAIP	FUT3	CTNNBIP1	ACTG2	MME	LXN	FMO5
MBD5	INADL	STYXL1		BRINP3	S100A9	SERPINA3	CDH19	IL13RA2	RAB32	CD70	ID1
PBX1	OTUD4	PSTPIP2		XPO1	SARS	RAMP1	CDKN2B	PTGDS	MPST	LIMD2	C1orf21
TMED3	WDR47	TNS4		GLB1L	HES1	KCNN3	S100A3	COL3A1	PGC	HAS2	CTNNBIP1
RORB	TGFBR2	WNT10B		GATAD1	MTHFD2	RIBC2	FAM107A	DIO2	SERPINA3	ANKRD36BP2	CDH19
RAC3	TJP2	CCNO		LYRM9	MORF4L2	PLA2G7	VGLL3	FMO1	MAOA	EFCAB11	CLN3
MATR3	PPIA	LMNB2		DPT	GPX3	TSNAXIP1	RRAS	C1orf54	FBLN5	SERPINB4	SLC25A5
PUS3	DEFA4	KCNJ16		SLAMF7	AREG	ASTN1	IL1A	VCAM1	SLC34A2	CR2	CBFA2T3
DNAJC3	LPIN2	ADRA2A		TSPAN6	CD177	SCRG1	CXCL9	SLN	SHMT1	CTSE	FAM107A
ZNF518A	DUSP6	GREM1		KRT8	CTH	MZB1	KCNIP1	COL9A2	CLIC3	SOX2	VGLL3
KCNMA1	FPR2	YIPF3		RCAN3	DOK3	QPCT	DHRS2	WEE1	SLC27A3	EML4	RRAS
TGFBR1	SLCO4A1	BIRC5		GPC5	FFAR2	MYCN	ZBED2	DES	YARS	RAMP1	BMX
TRPM6	HLA-DRB6	CHEK2		FCER1A	BDNF	MMP10	BFSP1	SNCAIP	HMGCR	RBM38	ZBED2
CYP39A1	HYAL1	HHLA2		LGR4	LMCD1	HELLS	SEMA6D	CXCL12	PAPSS2	ADAMTS5	TCF21
FBXO11	ACLY	SFRP1		NOTCH3	CYTIP	DPYSL4	CHI3L2	CTSK	MLPH	KCNN3	PODXL
HOXD9	BCOR	SDC2		JAG2	CELF2	SIX1	PCDH12	HRC	ADRA1B	PLA2G7	PCDH12
COMP	STAT1	VTCN1		PMEPA1	SMCHD1	AK4	SCEL	NRIP3	GSTA4	PTPRCAP	S100A9
HSPA4L	DAPK2	AKR1B10		TP53BP1	MT1M	PSCA	GPX3	VTCN1	RNASE3	SCRG1	SCEL
PPP1R12B	PRB4	BASP1		ISYNA1	PTPN12	DNAI1	FAM189A1	COL16A1	PRDX6	GPNMB	ADAMTS2
ERGIC2	CYP1A1	B3GAT1		EFHC1	G3BP1	PMCHL1	ANGPTL7	THY1	RHOBTB2	MZB1	GPX3
RRM1	CTSC	SPC25		DCLRE1C	CEACAM1	STAR	PDGFB	MX2	PRX	MYCN	AKR1C1
HAT1	FAM134B	TARBP2		FTO	LDLR	ARNTL2	BDNF		HPN	SDC1	FAM189A1
BCL2	PPARG	SPOCK1		SOX4	SEPP1	LOR	LMCD1		HMGCS1	ACAP1	ALCAM
RND3	KIR3DL1	NUP43		HTR2B	BCAT2	CD28	HBEGF		SLCO4C1	MMP10	CD177
STK32B	TSPAN13	MXRA7		KDELR3	SPOCK1	NELL1	BTNL3		ARHGEF10	DPYSL4	CNTN6
DNM1L	ARMCX6	PDK1		APOE	SRPX2	KLK13	CACNA2D2		KCNMB4	FGF18	CTH
CSGALNACT1	SDCBP	DARS2		SDK2	MPP6	SULF1	MT1M		CCNB1IP1	SIX1	FOLR3
ZC3HAV1	LILRA3	NFATC4		ZNF551	GABARAPL1	LTF	KCNN2		GGT1	AK4	ANGPTL7
