## Supplementary Table 3 for "Pan-transcriptome-based Candidate Therapeutic Discovery for Idiopathic Pulmonary Fibrosis"

### Sheet: Sheet1
Shared IPF-related MOAs
adenosine receptor agonist
adrenergic receptor antagonist
aurora kinase inhibitor
bcr-abl kinase inhibitor
benzodiazepine receptor agonist
calcium channel blocker
chloride channel blocker
cholinesterase inhibitor
cyclooxygenase inhibitor
dehydrogenase inhibitor
dopamine receptor agonist
dopamine receptor antagonist
egfr inhibitor
ephrin inhibitor
fgfr inhibitor
glucocorticoid receptor agonist
glutamate inhibitor
glutamate receptor antagonist
hdac inhibitor
histamine receptor agonist
histamine receptor antagonist
histone acetyltransferase inhibitor
hsp inhibitor
immunosuppressant
inositol monophosphatase inhibitor
insulin sensitizer
jnk inhibitor
kit inhibitor
leukotriene receptor antagonist
lipoxygenase inhibitor
mek inhibitor
monoamine oxidase inhibitor
mtor inhibitor
opioid receptor agonist
opioid receptor antagonist
p38 mapk inhibitor
pdgfr receptor inhibitor
pdgfr tyrosine kinase receptor inhibitor
phosphodiesterase inhibitor
ppar receptor agonist
protein synthesis inhibitor
serotonin receptor antagonist
src inhibitor
topoisomerase inhibitor
tricyclic antidepressant
tyrosine kinase inhibitor
vegfr inhibitor
xanthine oxidase inhibitor
