## Supplementary Table 4 for "Pan-transcriptome-based Candidate Therapeutic Discovery for Idiopathic Pulmonary Fibrosis"

### Sheet: All
Cmpd	103 Pathway-based	82 Expression-based	77 based on Shared MOA	Pubchem_id	MOA	Shared MOA	Target	Indication	Phase
febuxostat	Yes		Yes	134018	xanthine oxidase inhibitor, xanthine oxidase inhibitor	xanthine oxidase inhibitor	XDH	hyperuricemia	Launched
sunitinib		Yes	Yes	73707432	vegfr inhibitor, ret tyrosine kinase inhibitor, pdgfr tyrosine kinase receptor inhibitor, flt3 inhibitor, kit inhibitor, plk inhibitor, pdgfr receptor inhibitor	pdgfr tyrosine kinase receptor inhibitor, kit inhibitor, pdgfr receptor inhibitor, vegfr inhibitor	KIT, PDGFRA, CSF1R, KDR, FLT3, FGFR1, RET, FLT1, FLT4, PDGFRB	gastrointestinal stromal tumors (GIST), renal cell carcinoma (RCC), neuroendocrine tumors of pancreatic origin (PNET)	Launched
pazopanib	Yes		Yes	11525740	vegfr inhibitor, pdgfr receptor inhibitor, kit inhibitor, pdgfr tyrosine kinase receptor inhibitor	pdgfr receptor inhibitor, kit inhibitor, pdgfr tyrosine kinase receptor inhibitor, vegfr inhibitor	KIT, PDGFRA, BRAF, KDR, CSF1R, CYP2B6, FGFR1, CYP2E1, SH2B3, DDR2, FLT1, FLT4, FGF1, FGFR3, ITK, PDGFRB, CYP2C8	renal cell carcinoma (RCC), soft tissue sarcoma (STS)	Launched
nintedanib	Yes		Yes	9809715	vegfr inhibitor, fgfr inhibitor, pdgfr tyrosine kinase receptor inhibitor	pdgfr tyrosine kinase receptor inhibitor, fgfr inhibitor, vegfr inhibitor	PDGFRA, KDR, FGFR1, FLT1, FLT4, FGFR3, PDGFRB, FGFR2, FGFR4	idiopathic pulmonary fibrosis (IPF)	Launched
dovitinib	Yes		Yes	9886808	vegfr inhibitor, egfr inhibitor, pdgfr tyrosine kinase receptor inhibitor, flt3 inhibitor, fgfr inhibitor, pdgfr receptor inhibitor	pdgfr tyrosine kinase receptor inhibitor, egfr inhibitor, vegfr inhibitor, pdgfr receptor inhibitor, fgfr inhibitor	KIT, PDGFRA, CSF1R, KDR, FLT3, FGFR1, FLT1, INSR, FLT4, FGFR3, PDGFRB, EGFR, FGFR2		Phase 3
dasatinib	Yes		Yes	3062316	tyrosine kinase inhibitor, ephrin inhibitor, pdgfr tyrosine kinase receptor inhibitor, bcr-abl kinase inhibitor, ephrin inhibitor, kit inhibitor, bcr-abl kinase inhibitor, src inhibitor, src inhibitor, pdgfr receptor inhibitor, tyrosine kinase inhibitor	kit inhibitor, src inhibitor, bcr-abl kinase inhibitor, pdgfr tyrosine kinase receptor inhibitor, tyrosine kinase inhibitor, ephrin inhibitor, pdgfr receptor inhibitor	SRC, LYN, FYN, SRMS, KIT, PDGFRA, ABL2, STAT5B, FGR, DDR2, YES1, DDR1, BCR, EPHA2, ABL1, BTK, BLK, HCK, LCK, FRK, PDGFRB	chronic myeloid leukemia (CML), acute lymphoblastic leukemia (ALL)	Launched
nortriptyline	Yes		Yes	441358	tricyclic antidepressant, tricyclic antidepressant	tricyclic antidepressant	CHRM4, ADRA2B, HTR1A, HTR2A, PGRMC1, SLC6A2, ADRA1B, CHRM5, CYP2C19, HTR6, SIGMAR1, ADRB1, HTR2C, ADRB2, CHRM3, DRD2, ADRA1D, KCNJ10, CHRM2, SLC6A4, ADRA1A, HRH1, ADRB3, PIK3CD, ADRA2C, CHRM1, ADRA2A	depression	Launched
amsacrine	Yes		Yes	2179	topoisomerase inhibitor, topoisomerase inhibitor	topoisomerase inhibitor	TOP2A, KCNH2	acute lymphoblastic leukemia (ALL), acute lymphoblastic leukemia (ALL)	Launched
camptothecin	Yes		Yes	24360	topoisomerase inhibitor, topoisomerase inhibitor	topoisomerase inhibitor	TOP1, HIF1A		Phase 3
irinotecan	Yes		Yes	60838	topoisomerase inhibitor, topoisomerase inhibitor	topoisomerase inhibitor	TOP1, TOP1MT, CYP3A5	colorectal cancer	Launched
genz-644282	Yes		Yes	10294813	topoisomerase inhibitor	topoisomerase inhibitor	TOP1		Phase 1
SB-221284	Yes		Yes	443389	serotonin receptor antagonist, serotonin receptor antagonist	serotonin receptor antagonist	HTR2A, HTR2C, HTR2B		Preclinical
adatanserin	Yes		Yes	130918	serotonin receptor agonist, serotonin receptor antagonist	serotonin receptor antagonist	HTR2A, HTR1A		Phase 2
emetine	Yes		Yes	10219	protein synthesis inhibitor, protein synthesis inhibitor	protein synthesis inhibitor	RPS2		Phase 2
cycloheximide		Yes	Yes	6197	protein synthesis inhibitor, protein synthesis inhibitor	protein synthesis inhibitor	RPL3, GSK3B		Preclinical
puromycin		Yes	Yes	5702164	protein synthesis inhibitor, protein synthesis inhibitor	protein synthesis inhibitor	RPL19, RPL11, RPL26L1, RPL3, RPL8, RPL15, RPL23A, RPL37, RSL24D1, RPL10L, NHP2L1, RPL13A, RPL23		Preclinical
verrucarin-a		Yes	Yes	104830	protein synthesis inhibitor	protein synthesis inhibitor
pioglitazone	Yes		Yes	4829	ppar receptor agonist, insulin sensitizer, insulin sensitizer	ppar receptor agonist, insulin sensitizer	PPARG, INS, TRPM3	diabetes mellitus	Launched
sildenafil	Yes		Yes	5212	phosphodiesterase inhibitor, phosphodiesterase inhibitor	phosphodiesterase inhibitor	PDE5A, PDE6G, SLCO1B3, PDE6H, SLCO1B1	hypertension	Launched
roflumilast	Yes		Yes	449193	phosphodiesterase inhibitor	phosphodiesterase inhibitor	PDE4A, PDE4D, PDE4C, PDE4B	chronic obstructive pulmonary disease (COPD), bronchitis	Launched
CMPD-1	Yes		Yes	11382492	p38 mapk inhibitor	p38 mapk inhibitor	GNRHR, MAPK14		Preclinical
SB-239063	Yes		Yes	5166	p38 mapk inhibitor	p38 mapk inhibitor	PTGS2, MAPK11, TNF, MAPK14		Preclinical
BNTX		Yes	Yes	5310988	opioid receptor antagonist, opioid receptor antagonist	opioid receptor antagonist	OPRM1, OPRK1, OPRD1		Preclinical
JTC-801		Yes	Yes	5311340	opioid receptor antagonist, opioid receptor antagonist	opioid receptor antagonist	OPRL1		Phase 2
nalbuphine	Yes		Yes	23581814	opioid receptor agonist, opioid receptor agonist, opioid receptor antagonist, opioid receptor antagonist	opioid receptor antagonist, opioid receptor agonist	OPRM1, OPRK1, OPRD1	pain relief	Launched
curcumin	Yes		Yes	5281767	nfkb pathway inhibitor, cyclooxygenase inhibitor, lipoxygenase inhibitor, cyclooxygenase inhibitor, histone acetyltransferase inhibitor, lipoxygenase inhibitor, histone acetyltransferase inhibitor	lipoxygenase inhibitor, histone acetyltransferase inhibitor, cyclooxygenase inhibitor	CCND1, CA4, DNMT1, CA14, MMP9, PTGS2, CYP3A4, CA1, CA6, G6PC, NOS2, CA12, CA9, DNMT3B, CA2, MAPT, APP, EP300, MMP13, PTGS1, XDH		Launched
everolimus		Yes	Yes	6442177	mtor inhibitor, mtor inhibitor	mtor inhibitor	MTOR, CYP3A5, FKBP1A	breast cancer, neuroendocrine tumors of pancreatic origin (PNET), renal cell carcinoma (RCC), subependymal giant cell astrocytoma (SEGA), tuberous sclerosis complex (TSC), renal angiomyolipoma	Launched
palomid-529	Yes		Yes	11998575	mtor inhibitor, akt inhibitor	mtor inhibitor	MTOR		Phase 1
QL-X-138	Yes		Yes	73707530	mtor inhibitor	mtor inhibitor	BTK, MTOR, JAK3, MKNK2, PRKDC
selegiline	Yes		Yes	26758	monoamine oxidase inhibitor, monoamine oxidase inhibitor	monoamine oxidase inhibitor	CYP2B6, MAOB, CYP2C19, MAOA	Parkinson's Disease	Launched
MLN-8054	Yes		Yes	11712649	mitotic inhibitor, protein kinase inhibitor, aurora kinase inhibitor	aurora kinase inhibitor	AURKA		Phase 1
selumetinib	Yes		Yes	10127622	mek inhibitor	mek inhibitor	MAP2K1, MAP2K2		Phase 3
PD-184352	Yes		Yes	6918454	mek inhibitor	mek inhibitor	MAP2K1, MAP3K2, MAP3K1, MAP2K2		Phase 2
AM-24	Yes		Yes	#N/A	lipoxygenase inhibitor	lipoxygenase inhibitor	ALOX5		Phase 2
tomelukast	Yes		Yes	3969	leukotriene receptor antagonist, leukotriene receptor antagonist	leukotriene receptor antagonist	CYSLTR1		Phase 3
CC-401	Yes		Yes	10430360	jnk inhibitor	jnk inhibitor	MAPK8		Phase 1
JNK-9L	Yes		Yes	59588070	jnk inhibitor	jnk inhibitor	MAPK8
carbacyclin	Yes		Yes	6436393	ip receptor activator, ppar receptor agonist	ppar receptor agonist	PTGER2, PTGER3, PTGER4, PTGIR, PTGDR, PTGER1, TBXA2R, PPARD, PTGFR
geldanamycin	Yes		Yes	5288382	hsp inhibitor	hsp inhibitor	HSP90AA1, HSP90AB1		Preclinical
NVP-AUY922	Yes		Yes	10096043	hsp inhibitor	hsp inhibitor	HSP90AA2, HSP90AA1, HSP90AB1		Phase 2
ranitidine	Yes		Yes	6603542	histamine receptor antagonist, histamine receptor antagonist	histamine receptor antagonist	HRH2, SLC22A2	heartburn	Launched
terfenadine		Yes	Yes	5405	histamine receptor antagonist, histamine receptor antagonist	histamine receptor antagonist	CHRM4, HRH1, CHRM3, CHRM5, KCNH1, CHRM2, CHRM1, KCNH2		Withdrawn
lafutidine	Yes		Yes	5282136	histamine receptor antagonist	histamine receptor antagonist	HRH2	duodenal ulcer disease, peptic ulcer disease (PUD)	Launched
amodiaquine	Yes		Yes	2165	histamine receptor agonist, histamine receptor agonist	histamine receptor agonist	HNMT, CYP2C8	malaria	Launched
PCI-34051	Yes		Yes	24753719	hdac inhibitor	hdac inhibitor	HDAC8, HDAC6, HDAC1, HDAC10		Preclinical
SB-939	Yes		Yes	49855250	hdac inhibitor	hdac inhibitor	HDAC4, HDAC1, HDAC3, HDAC5, HDAC9, HDAC10		Phase 2
apicidin		Yes	Yes	467801	hdac inhibitor	hdac inhibitor	HDAC11, HDAC7, HDAC4, HDAC1, HDAC3, HDAC8, HDAC2, HDAC6, HDAC5, HDAC9, HDAC10
HC-toxin		Yes	Yes	3571	hdac inhibitor	hdac inhibitor	HDAC1
ISOX		Yes	Yes	24951314	hdac inhibitor	hdac inhibitor	HDAC6
entinostat		Yes	Yes	4261	hdac inhibitor	hdac inhibitor	HDAC2, HDAC9, HDAC1, HDAC3		Phase 3
NCH-51		Yes	Yes	11395181	hdac inhibitor	hdac inhibitor	HDAC11, HDAC7, HDAC4, HDAC1, HDAC3, HDAC8, HDAC2, HDAC6, HDAC5, HDAC9, HDAC10
THM-I-94		Yes	Yes	#N/A	hdac inhibitor	hdac inhibitor	HDAC1, HDAC3, HDAC8, HDAC2, HDAC6, HDAC10
remacemide	Yes		Yes	60510	glutamate receptor antagonist, glutamate receptor antagonist	glutamate receptor antagonist	GRIN1		Phase 3
riluzole	Yes		Yes	5070	glutamate inhibitor, glutamate inhibitor	glutamate inhibitor	SCN1A, KCNN4, SCN5A, KCNK4, SCN10A, SCN4A, SCN3A, SCN9A, KCNK2, SCN11A, SCN8A, KCND3, SCN2A, SCN7A, SLC7A11, KCNK10	amyotrophic lateral sclerosis (ALS)	Launched
fipronil	Yes		Yes	3352	gaba gated chloride channel blocker, chloride channel blocker, chloride channel blocker	chloride channel blocker
ALW-II-38-3	Yes		Yes	24880028	ephrin inhibitor	ephrin inhibitor	EPHA2, EPHB2, DDR1, EPHB4, EPHA4, EPHB6
erlotinib	Yes		Yes	176871	egfr inhibitor	egfr inhibitor	EGFR, NR1I2	non-small cell lung cancer (NSCLC), pancreatic cancer	Launched
gefitinib	Yes		Yes	123631	egfr inhibitor	egfr inhibitor	EGFR, CYP2C19	non-small cell lung cancer (NSCLC)	Launched
tyrphostin-47	Yes		Yes	5485187	egfr inhibitor	egfr inhibitor	EGFR
WZ-4002	Yes		Yes	44607530	egfr inhibitor	egfr inhibitor	ERBB2, EGFR		Preclinical
BIBU-1361		Yes	Yes	46861539	egfr inhibitor	egfr inhibitor	EGFR		Preclinical
sulpiride	Yes		Yes	4018928	dopamine receptor antagonist, dopamine receptor antagonist	dopamine receptor antagonist	CA7, DRD3, DRD2, CA1, CA12	schizophrenia, schizophrenia	Launched
CS-110266	Yes		Yes	123692	dopamine receptor agonist, dopamine receptor agonist	dopamine receptor agonist	SLC6A3		Preclinical
mycophenolic-acid	Yes		Yes	446541	dehydrogenase inhibitor, inositol monophosphatase inhibitor, inositol monophosphatase inhibitor, dehydrogenase inhibitor	dehydrogenase inhibitor, inositol monophosphatase inhibitor	IMPDH1, IMPDH2	organ rejection	Launched
ketorolac	Yes		Yes	3826	cyclooxygenase inhibitor, cyclooxygenase inhibitor	cyclooxygenase inhibitor	PTGS2, PTGS1		Launched
mestinon	Yes		Yes	7550	cholinesterase inhibitor, cholinesterase inhibitor	cholinesterase inhibitor	BCHE, ACHE	myasthenia gravis	Launched
LY-303511		Yes	Yes	3971	casein kinase inhibitor, mtor inhibitor, pi3k inhibitor	mtor inhibitor	CSNK2A1, MTOR, CSNK2A2, CSNK2B
verapamil	Yes		Yes	62969	calcium channel blocker, calcium channel blocker	calcium channel blocker	SCN5A, KCNJ11, KCNA7, KCNH2, CYP3A4, CACNA1A, SLC29A4, CYP2E1, NALCN, CACNA1D, CACNB1, CYP2C8, CACNB3, CACNA1C, CACNB4, DRD2, CYP3A7, CACNA1B, CACNA1I, CYP3A5, KCNA10, SLC6A4, CACNB2, CACNA1S, CACNA1G, CACNA1F	hypertension	Launched
cinnarizine	Yes		Yes	1547484	calcium channel blocker	calcium channel blocker	CHRM1, CHRM4, CACNA1C, HRH1, CHRM3, CHRM5, CACNA1S, DRD2, DRD5, CACNA1D, CACNA1I, CACNA1G, DRD1, CHRM2, CACNA1H, CACNA1F
ivermectin	Yes		Yes	45114068	benzodiazepine receptor agonist, gaba receptor agonist	benzodiazepine receptor agonist	GABRB3, P2RX7, CHRNA7, GLRA3	gastrointestinal roundworms, lungworms, cattle grubs, mites, lice, horn flies	Launched
gaboxadol	Yes		Yes	5702253	benzodiazepine receptor agonist	benzodiazepine receptor agonist	GABRR1, GABRA3, GABRA1, GABRA2, GABRD, GABRR2, GABRA5, GABRR3, GABRA6, GABRA4		Phase 3
aurora-a-inhibitor-i	Yes		Yes	44139710	aurora kinase inhibitor	aurora kinase inhibitor	AURKA		Preclinical
barasertib-HQPA	Yes		Yes	16007391	aurora kinase inhibitor	aurora kinase inhibitor	AURKB		Phase 2/Phase 3
cyanopindolol	Yes		Yes	155346	adrenergic receptor antagonist, adrenergic receptor antagonist	adrenergic receptor antagonist	ADRB1, HTR1D, HTR1A		Phase 2
bucladesine	Yes		Yes	9687	adenosine receptor agonist, adenosine receptor agonist, camp stimulant	adenosine receptor agonist	PRKACA	skin ulcer	Launched
regadenoson	Yes		Yes	219024	adenosine receptor agonist	adenosine receptor agonist	ADORA3, ADORA2A, ADORA1, ADORA2B	myocardial perfusion imaging (MPI)	Launched
nilotinib	Yes		Yes	644241	abl inhibitor, bcr-abl kinase inhibitor, abl kinase inhibitor, bcr-abl kinase inhibitor	bcr-abl kinase inhibitor	KIT, CYP2B6, PDGFRA, ABL1, DDR2, DDR1, CYP2C8, BCR	chronic myeloid leukemia (CML)	Launched
epinephrine	Yes				neurotransmitter, adrenergic receptor agonist, carbonic anhydrase activator		ADRA1B, ADRA1A, ADRB2, TNF, ADRB3, PAH, ADRA2B, ADRA1D, ADRA2C, ADRB1, ADRA2A	cardiac arrest, anaphylactic shock, asthma	Launched
triamcinolone	Yes	Yes			glucocorticoid receptor agonist, immunosuppressant, glucocorticoid receptor agonist, corticosteroid agonist		CYP3A5, SERPINA6, NR3C1, CYP3A7	corticosteroid-responsive dermatoses	Launched
canagliflozin	Yes				sodium/glucose cotransporter inhibitor		SLC5A2, SLC5A1	diabetes mellitus	Launched
simeprevir	Yes				hcv inhibitor		CYP1A2, CYP3A4	hepatitis C	Launched
cobicistat	Yes				cytochrome p450 inhibitor		CYP3A5, CYP3A43, CYP3A4, CYP3A7	human immunodeficiency virus (HIV-1)	Launched
raltegravir	Yes				hiv integrase inhibitor			human immunodeficiency virus (HIV-1)	Launched
ritonavir	Yes				hiv protease inhibitor		CYP2B6, CYP3A4, CYP2C9, CYP2E1, CYP2C19, CYP3A7, CYP3A5, CYP1A2, CYP2C8, CYP2D6	human immunodeficiency virus (HIV-1)	Launched
mycophenolate-mofetil	Yes				hydroxycarboxylic acid receptor agonist, dehydrogenase inhibitor, immunosuppressant, inositol monophosphatase inhibitor, inosine monophosphate dehydrogenase inhibitor, inositol monophosphatase inhibitor, dehydrogenase inhibitor		HCAR2, IMPDH1, IMPDH2	organ rejection	Launched
penfluridol	Yes	Yes			t-type calcium channel blocker		DRD2, DRD1, CACNA1G	schizophrenia	Launched
tiagabine	Yes				gaba uptake inhibitor		SLC6A1, CYP2C19	seizures	Launched
phenprocoumon	Yes				vitamin k antagonist		VKORC1	thrombosis, pulmonary embolism (PE)	Launched
quinoclamine	Yes	Yes			algicide
strophanthidin	Yes				atpase inhibitor		ATP1B1, ATP1A4, ATP1A1, ATP1B4, ATP1A3, ATP1B3, ATP1A2, FXYD2, ATP1B2
androstanol	Yes				car antagonist		NR1I3
PF-477736	Yes				chk inhibitor		CHEK2, CHEK1		Phase 1
lonafarnib	Yes				farnesyltransferase inhibitor		NRAS, KRAS, HRAS, FNTA		Phase 3
PHA-848125	Yes				growth factor receptor inhibitor, cdk inhibitor		NTRK1, CDK2, CDK4, CDK7		Phase 2
IKK-16	Yes				ikk inhibitor		IKBKB		Preclinical
indole-3-carbinol	Yes				indoleamine 2,3-dioxygenase inhibitor, aryl hydrocarbon receptor agonist		AHR		Phase 2/Phase 3
TAK-875	Yes				insulin secretagogue		FFAR1		Phase 3
TNP-470	Yes				methionine aminopeptidase inhibitor				Phase 2
byssochlamic-acid	Yes				mycotoxin
avrainvillamide-analog-1	Yes				nucleophosmin inhibitor		NPM1
GSK-1059615	Yes				pi3k inhibitor		PIK3CA, PIK3CG
ingenol	Yes				pkc activator		PRKCE, PRKCD
volasertib	Yes				plk inhibitor		PLK1		Phase 3
NVP-TAE226	Yes				protein tyrosine kinase inhibitor		PTK2		Preclinical
butamben	Yes				sodium channel blocker				Withdrawn
AV-608	Yes				tachykinin antagonist		TACR1		Phase 2
D-4476	Yes				tgf beta receptor inhibitor		CSNK1D, TGFB1, CSNK1A1		Preclinical
combretastatin-A-4	Yes				tubulin polymerization inhibitor				Phase 2
VGX-1027	Yes				tumor necrosis factor receptor antagonist		TLR4		Phase 1
AT1-SHH-29	Yes
avicin-d	Yes
AZ-20	Yes
JW55	Yes
oxetane	Yes
rondual-kinase-inhibitor	Yes
SA-83851	Yes
STK-064652	Yes
usnic-acid	Yes
WZ-7043	Yes
digoxin		Yes			atpase inhibitor		SLCO1B3, RORC, ATP1A1, ABCB1	congestive heart failure, atrial fibrillation (AF)	Launched
medrysone		Yes			glucocorticoid receptor agonist, glucocorticoid receptor agonist		NR3C1	conjunctivitis, episcleritis	Launched
betamethasone		Yes			glucocorticoid receptor agonist, anti-inflammatory, glucocorticoid receptor agonist		NR3C1	corticosteroid-responsive dermatoses	Launched
mometasone		Yes			glucocorticoid receptor agonist, immunosuppressant, glucocorticoid receptor agonist		NR3C1	corticosteroid-responsive dermatoses	Launched
budesonide		Yes			glucocorticoid receptor agonist, glucocorticoid receptor agonist		CYP3A5, NR3C1, CYP3A7	Crohn's disease	Launched
prednicarbate		Yes			phospholipase activator, phospholipase activator		PLA2G1B, NR3C1	eczema, contact dermatitis, itching	Launched
fluorometholone		Yes			glucocorticoid receptor agonist, glucocorticoid receptor agonist		NR3C1	eye inflammation	Launched
ouabain		Yes			atpase inhibitor		ATP1B1, ATP1A4, ATP1A1, ATP1B4, ATP1A3, ATP1B3, ATP1A2, FXYD2, ATP1B2	hypertension, cardiac arrythmia	Launched
azacitidine		Yes			dna methyltransferase inhibitor		DNMT1, DNMT3A	myelodysplastic diseases (MDS), anemia, chronic myelomonocytic leukemia (CMMoL)	Launched
mebendazole		Yes			tubulin inhibitor, tubulin polymerization inhibitor		TUBB4B, TUBA1A, TUBB	pinworm, whipworm, hookworm, ascariasis	Launched
fluocinonide		Yes			glucocorticoid receptor agonist, glucocorticoid receptor agonist		SERPINA6, NR3C1, SMO	seborrheic dermatitis, eczema	Launched
fludroxycortide		Yes			glucocorticoid receptor agonist, glucocorticoid receptor agonist		SERPINA6, NR3C1	skin infections, psoriasis	Launched
niclosamide		Yes			dna replication inhibitor, stat inhibitor		STAT3	tapeworm	Launched
PD-102807		Yes			acetylcholine receptor antagonist, acetylcholine receptor antagonist		CHRM4		Preclinical
MK-2206		Yes			akt inhibitor		AKT1, AKT2, AKT3		Phase 2
pyrvinium-pamoate		Yes			akt inhibitor, androgen receptor antagonist		AR		Launched
periplocymarin		Yes			apoptosis stimulant
heliomycin		Yes			atp synthase inhibitor
antimycin-a		Yes			atp synthase inhibitor		CYCS		Preclinical
digitoxigenin		Yes			atpase inhibitor		ATP1A1		Preclinical
proscillaridin		Yes			atpase inhibitor		ATP1A1
bufalin		Yes			atpase inhibitor		ATP1A1
digitoxin		Yes			atpase inhibitor		ATP1A1		Launched
cinobufagin		Yes			atpase inhibitor		ATP1B1, ATP1A4, ATP1A1, ATP1B4, ATP1A3, ATP1B3, ATP1A2, FXYD2, ATP1B2
obatoclax		Yes			bcl inhibitor		BCL2L1, BCL2, MCL1		Phase 3
terreic-acid		Yes			btk inhibitor		BTK
NSC-663284		Yes			cdc inhibitor		CDC25A, CDC25C, CDC25B		Preclinical
QL-XII-47		Yes			cytoplasmic tyrosine protein kinase bmx inhibitor, btk inhibitor		BMX, BTK
KU-0060648		Yes			dna dependent protein kinase inhibitor, pi3k inhibitor		PIK3CG, PIK3CD, PIK3CA, PRKDC, PIK3CB
anisomycin		Yes			dna synthesis inhibitor		RPL19, RPL11, RPL26L1, RPL3, RPL8, RPL15, RPL23A, RPL37, RSL24D1, RPL10L, NHP2L1, RPL13A, RPL23		Preclinical
manumycin-a		Yes			farnesyltransferase inhibitor, nfkb pathway inhibitor		IKBKB, FNTA
TG-101348		Yes			flt3 inhibitor, jak inhibitor		TYK2, JAK2, BRD4, FLT3, JAK3, RET, JAK1		Phase 3
halometasone		Yes			glucocorticoid receptor agonist		NR3C1
fluticasone		Yes			glucocorticoid receptor agonist		PGR, PLA2G4A, CYP3A7, NR3C1, CYP3A5, NR3C2
fluocinolone		Yes			glucocorticoid receptor agonist, corticosteroid agonist		SERPINA6, NR3C1
VU-0418947-2		Yes			hif modulator
VU-0418946-1		Yes			hif modulator		HIF1A
alclometasone		Yes			immunosuppressant, glucocorticoid receptor agonist		SERPINA6, NR3C1
JAK3-inhibitor-VI		Yes			jak inhibitor		JAK3
XMD-885		Yes			leucine rich repeat kinase inhibitor, map kinase inhibitor		MAPK7, LRRK2
gossypol		Yes			mcl1 inhibitor, bcl inhibitor		BCL2L1, BCL2, BCL2L2, EGF, MCL1, CTGF		Phase 2
MLN-4924		Yes			nedd activating enzyme inhibitor		NAE1, UBA3
NTNCB		Yes			neuropeptide receptor antagonist, neuropeptide receptor antagonist		NPY5R		Preclinical
IKK-2-inhibitor-V		Yes			nfkb pathway inhibitor, ikk inhibitor		IKBKB		Phase 1
mammea-a		Yes			other antibiotic
cercosporin		Yes			photoactivated toxin
XL-147		Yes			pi3k inhibitor		PIK3CA, PIK3CG, PIK3CD		Phase 2
prostratin		Yes			pkc activator		PRKCB, PRKCH, PRKCA, PRKCG, PRKCD, PRKCQ, PRKCE
BI-2536		Yes			plk inhibitor		PLK1, PLK3, BRD4, PLK2		Phase 2
17-hydroxyprogesterone-caproate		Yes			progesterone receptor agonist		ESR2, CYP2B6, NR1H4, PGR, ESR1, NR1I2, NR3C1, CYP3A5, CYP1A2, AR		Launched
z-leu3-VS		Yes			proteasome inhibitor
MLN-2238		Yes			proteasome inhibitor		PSMB1
MG-132		Yes			proteasome inhibitor, proteasome inhibitor		PSMB1		Preclinical
malonoben		Yes			protein tyrosine kinase inhibitor		EGFR
BX-912		Yes			pyruvate dehydrogenase kinase inhibitor, pyruvate dehydrogenase kinase inhibitor		AKT2, KDR, GSK3B, CDK2, PDPK1, PDK1, CHEK1		Preclinical
iopanoic-acid		Yes			radiopaque medium
SB-590885		Yes			raf inhibitor		BRAF		Preclinical
LDN-193189		Yes			serine/threonine kinase inhibitor		ACVR1, BMPR1A
tegaserod		Yes			serotonin receptor partial agonist, serotonin receptor partial agonist		HTR2C, HTR2A, HTR4, HTR2B		Withdrawn
rhodomyrtoxin-b		Yes			sodium fluorescein uptake inhibitor
YM-155		Yes			survivin inhibitor, survivin inhibitor		BIRC5		Phase 2
NSC-632839		Yes			ubiquitin specific protease inhibitor, ubiquitin specific protease inhibitor		SENP2, USP2, USP1, USP7		Preclinical
BRD-K98824517		Yes
